# A single-cell RNAseq atlas of the pathogenic stage of *Schistosoma mansoni* identifies a key regulator of blood feeding

**DOI:** 10.1101/2020.02.03.932004

**Authors:** George Wendt, Lu Zhao, Rui Chen, Chenxi Liu, Anthony J. O’Donoghue, Conor R. Caffrey, James J. Collins

## Abstract

Schistosomiasis is an ancient and chronic neglected tropical disease that infects over 240 million people and kills over 200,000 of the world’s poorest people every year^1, 2^. There are no vaccines and because there is only one drug available, the need for new therapeutics is great. The causative agents of this disease are flatworm parasites that dwell inside the host’s circulation, often for decades, where they feed on blood and lay eggs which are primarily responsible for disease pathology. As metazoans comprised of multiple tissue types, understanding the schistosome’s tissues on a molecular level and their functions during what can be decades of successful parasitism could suggest novel therapeutic strategies. Here, we employ single-cell RNAseq to characterize 43,642 cells from the pathogenic (adult) stage of the schistosome lifecycle. From these data, we characterize 68 molecularly distinct cell populations that comprise nearly all tissues described morphologically, including the nervous and reproductive systems. We further uncover a lineage of somatic stem cells responsible for producing and maintaining the parasite’s gut – the primary tissue responsible for digestion of host blood. Finally, we show that a homologue of *hepatocyte nuclear factor 4* (*hnf4*) is expressed in this gut lineage and required for gut maintenance, blood feeding and inducing egg-associated pathology *in vivo*. Together, the data highlight the utility of this single-cell RNAseq atlas to understand schistosome biology and identify potential therapeutic interventions.
