## Supplementary File 4 for "A single-cell RNAseq atlas of the pathogenic stage of *Schistosoma mansoni* identifies a key regulator of blood feeding"

### Sheet: Sheet1
Strategy	D0	D1	D2	D3	D4	D5	D6	D7	D8	D9	D10	D11	D12	D13	D14	D15	D16	D17	D18	D19	D20	D21	D22	D23	D24
1	fresh media, dsRNA	fresh media, dsRNA	fresh media, dsRNA			fresh media, dsRNA			fresh media, dsRNA			fresh media, dsRNA			fresh media			formaldehyde fix
2	fresh media, dsRNA	fresh media, dsRNA	fresh media, dsRNA			fresh media, dsRNA			fresh media, dsRNA			fresh media, dsRNA			fresh media			glutaraldehyde fix
3	fresh media, dsRNA	fresh media, dsRNA	fresh media, dsRNA			fresh media, dsRNA			fresh media, dsRNA			fresh media, dsRNA			fresh media			fluorescent dextran	formaldehyde fix
4	fresh media, dsRNA	fresh media, dsRNA	fresh media, dsRNA			fresh media, dsRNA			fresh media, dsRNA			fresh media, dsRNA			fresh media			Trizol
5	fresh media, dsRNA	fresh media, dsRNA	fresh media, dsRNA			fresh media, dsRNA			fresh media, dsRNA			fresh media, dsRNA			fresh media, dsRNA			EdU, fresh media, dsRNA			fresh media, dsRNA			fresh media, no dsRNA	formaldehyde fix
6	fresh media, dsRNA	fresh media, dsRNA	fresh media, dsRNA			fresh media, RBC, dsRNA			fresh media, RBC, dsRNA			fresh media, RBC, dsRNA			fresh media, RBC			live image
7*	fresh media, dsRNA	fresh media, dsRNA	fresh media, dsRNA			fresh media, dsRNA			fresh media, dsRNA			fresh media, dsRNA			fresh media			snap freeze
8	fresh media, dsRNA	fresh media, dsRNA	fresh media, dsRNA	fresh media, dsRNA	fresh media, dsRNA	fresh media, dsRNA	fresh media, no dsRNA	transplant
* = 5 parasites/well
Fig. 3c-d	1
Fig. 3e	2
Fig. 3f	3
Extended Data Fig. 8b-f	1
Extended Data Fig. 9a	4
Extended Data Fig. 9b	1
Extended Data Fig. 9c	4
Extended Data Fig. 9e-f	2
Extended Data Fig. 9g	3
Extended Data Fig. 9h	1
Extended Data Fig. 9i-k	5
Extended Data Fig. 9l	1
Fig. 4a-b	6
Fig. 4c	7
Fig. 4d-e	8
Extended Data Fig. 10a	7
Extended Data Fig. 10b-d	8
