## Supplementary File 5 for "A single-cell RNAseq atlas of the pathogenic stage of *Schistosoma mansoni* identifies a key regulator of blood feeding"

### Sheet: Sheet1
GeneID	Gene description	Short name	Forward primer	Reverse primer
Smp_051920	Nanos-2	nanos2	TCTGGTCCACACAGAAGTCC	TATAACAAGAGCGGCCCCAA
Smp_212710	Transforming growth factor-beta-induced protein ig-h3	igsf9b	TTGTGCATTTTGGCGTTTAC	TTCCCATGTCTTTTGATTTGG
Smp_335600	Sialidase	sialidase	GGGTTTCAGATCGGTTTTCA	TCACCGCTATCACTGCTTTG
Smp_031770	Tropomyosin-2	tpn2	AATGTTGGCAATGAAATTGGA	TCAAGACGATCAGCATCAGC
Smp_172180	MEG-8 family	meg-8	AACGCTTGGTTTATTCTGCAT	AAGTGGAGAAGATTTTGGCAAG
Smp_103610	cathepsin B-like cysteine proteinase	ctsb	CGAAGCAATGAGTGATCGAA	GTATAGCGTGCCCACCAAGT
Smp_073270	Neuroendocrine protein 7B2	7b2	GTGCGGTCAAATATTGGCTA	TTGTGATGGTTTATATGGTCCAA
Smp_055740	Nanos-1	nanos1	TCGTCCAGACAAATGCTAGAGA	CGGCGTAGAGAATTGTATCGG
Smp_333540	Meiosis-specific with OB domain-containing protein	meob	GATCGTTACCGCAAAGGTGT	AATTCTTCGACGTTGCATCC
Smp_078720	Bone marrow proteoglycan	bmpg	GCAGCTTACGCTTTGGAAAA	CGTACTTCCCATTTCATCATCA
Smp_041540	Hypothetical protein	eled	TGGGATGTATGGTCGGAAGT	CACAAGAGCGGGAAATGTCT
Smp_179660	Prominin-2	prom2	AATTGCCATGACAACCAAGG	TCAGCAGCAGCATATAAACGA
Smp_174700	Hepatocyte nuclear factor 4-alpha	hnf4	CCTCAAATGTTGTTGCTATGG	TCGTTGGCTGTGTGGTAGAC
Smp_105360	Neurogenic locus Notch protein	notch	TTGGGGGAGAAATCAGTTTG	TGGTGCACATATTTCCTTCG
Smp_175590	fibroblast growth factor receptor a	fgfra	GACCCTACTGGCACCAAAAA	CGATTTCGCATGTTTATCCA
Smp_195190	13 kDa tegumental antigen Sm13	sm13	CATATACTTGACAACAATCCATTATGA	TTGTATTGTTTATGTTTGTTGAATTG
Smp_011830	Urease accessory protein UreD 2	ured2	TGGCCAGCAGTCTGCCTGAA	TGATCTCGATTCAACTGCCTCCCT
Smp_046630	Uncharacterized protein SJCHGC09766	upf0506	TGGAATGAATTCTATGCATGTG	TTGGCAATACAAAAACAAATCAA
Smp_035040	Protein turtle homolog B	igsf9b	TGGAATTCGTGAATAACTCATGTT	TTCTGCTGGTGCATAATCCTT
Smp_010550	Kinesin-like protein KIN-UA	kinua	TCCACCAAGAACCAACAACA	GGTGTTTTCGTTGGAGAACTG
Smp_125320	MEG-9	meg-9	TTGTCAATTCATTACAGGTTTCG	AAAAATTTCCCACATTTATTATTCA
Smp_346900	25 kDa integral membrane protein	sm25	AAATGAACAAGGATGGAATAGACTG	TCAACAACATTCAAGAGTATATGGA
Smp_045200	tegument-allergen-like protein	tal	TGGCAACCGAGACGAAATTA	GGTTCATGTGAAAAATTCATCC
Smp_343260	cathepsin L	ctsl	GGATCATGTTGGGCATTCTC	CCCCATGTAGTACCCCAACT
Smp_075800	hemoglobinase	hmgbs	GCTGGTGGGAAAGTTTTGAA	TCCAACTTCTGGAGCCTGTT
Smp_067060	Cathepsin B1 isotype 2	cb1.2	CGAAGCAATGAGTGATCGAA	GTATAGCGTGCCCACCAAGT
Smp_042120	NPP-1 prepropeptide	N/A	TGACAAGATATTCACTTCTTGGAAT	TTAACGTCCGATCCGTACAA
Smp_169220	Tryptophan synthase beta chain	N/A	CAAGATTATTCGGGAGTAAAATGAAT	CGATTGCCAAATTTTCACTTC
Smp_072470	Neurogenic differentiation factor 1	N/A	AAAGCAGCTGCGATTTGATT	CCATGGGATTCATACAGATTCA
Smp_319030	NK-tumor recognition protein	N/A	TCATCCATTGTGTTATGTTGCTC	TGGTCCGATTTTCTTTCGTT
Smp_126640	Lachesin	N/A	AAAATGGTTCGATGGCTGAA	GGTGGATGTGCACTGACTTG
Smp_336780	Thrombospondin-4	N/A	TGGCAGTCATAATGGTGTTGA	TCCTGAATGGTTGGTAAGCA
Smp_106010	P3N-PIPO polyprotein	N/A	AAGCGATGAAGAAATGAAGCA	AGTACGGGCGCTTCTGTATG
Smp_097490	Tubulin polymerization-promoting protein family member 2	N/A	ATTTTACGACTTTTGTGATGCAG	AGTGGGTTTTGTCATACGTGTC
Smp_341410	Putative alpha-1,3-mannosyl-glycoprotein 2-beta-N-acetylglucosaminyltransferase	N/A	AGTAACCTGCTGGGTTTGGA	GTCCAGCCAACATTTCCTTC
Smp_068240	Zinc finger protein SNAI1	N/A	GCGTTTCAAATGTCGCCTAT	TTGCTGGAGACATGAAGTGG
Smp_343800	homeobox protein engrailed-like SMOX-2	N/A	TCGACGACAGAAGACTGATGA	TTGCACGTTTATTTTGGAACC
Smp_126360	Helicase domino	N/A	TCCTCAAGAAATGGATGCAA	GAATCGATTTCACCGCAAAG
Smp_167140	Wnt-2	wnt2	ATCGACGTGAAGGTCAAGGT	TACGATTTGGCGATACCACA
Smp_156540	Wnt-7b	wnt7b	TTGTATGCACCCACGTTTTG	TTCACTGTCATCCTCTCCTTCA
Smp_332550	Wnt-4	wnt4	TAATTGTGGATGCGACAGGA	TTGCCGTTTAAATCCTCGAC
Smp_145140	Wnt-5b	wnt5b	TGGCAATGACATTTTTCACG	CAGCATTTGGTCCGGTAACT
Smp_099440	Noggin-1	noggin1	CATTCACCAGTGGCAACATC	ATCCAACGTGGCCAAAATAA
Smp_345850	Noggin-3	noggin3	AATGAACGACCATTTCGTGA	GGATAAAGGCCATTTTTCAGG
Smp_343950	bone morphogenetic protein-like protein	bmp	ACGCCGTCAACACTTATATTTC	TCGACAGAGTTCTAACCTTCGT
Smp_063190	Inhibin/Activin TGF-beta family	inact	TCGTCACCGTCGTTATCATC	GTTTCGGCTGTTGGATCATT
Smp_144860	Protein boule-like	boll	GGTCATGCAATTCGTAAGA	CGCCAAATGATGATGGGTAT
Smp_306190	Nucleolar protein 4-like	nol4l	GACGTAATTTGAAAAGGGTGGA	TGGCGAATAATAAACACCATGA
Smp_328620	NADH-quinone oxidoreductase subunit B	nuob	TCACGTTGAAATCAGGCAAG	AACGGACCGACTTCTCTTCC							S
Smp_169930	HORMA domain-containing protein 2	horm2	CGACCATTGCGCTTTATTCT	AAACAGCATGTTGCCATTTG
Smp_164400	Dolichyl pyrophosphate Man9GlcNAc2 alpha-1,3-glucosyltransferase	alg6	CCTGGAATCGATGTGCTACC	CGGCGATATTTGTCTTCACC
Smp_246770	C type lectin	clec	CTCCGGTTCCCAGATACAGA	GAACGGAAACACCCTGAAGA
Smp_147750	Centrosomal protein of 162 kDa (Fragment)	cep162	ATCGAAACAGGCACATGACA	CCTGTGATTTTTCCTGCTCA
Smp_139380	Hypothetical protein	(hypothetical protein)	TCCAATTCAATTCATGCAACA	GCTTCCAGCTTTTTGTCTTCA
Smp_076320	Myb/SANT-like DNA-binding domain-containing protein 3	msantd3	TTTCCCGATTCTAGCCTCAA	TACGATCCATCGGTGTCAGA
Smp_241610	P48 eggshell protein	p48	AAGGGGGACGAGAAGTATGC	GCTTGTCATCCCCGTACTTG
Smp_167830	Ataxin-2 homolog	ataxin2	TCAGCTGCTTTCATTATCCTG	CCTTGGTTTTGTGGACCTTG
Smp_327360	Hypothetical protein	(hypothetical protein)	AGAACAACCGCCTTCATTTG	CAGGAGTTGCGAATGATGAA
Smp_157690	Zonadhesin (Fragment)	zonadhesin	CCCGTAAAGTGTGGCGTATT	CCCATCGACCTTTAACTGGA
Smp_343210	Hypothetical protein	(hypothetical protein)	TGCAACATACAGTTTACCTTCG	TTGGTATCGTTGACAATGACG
Smp_331700	Silk gland factor 1	sgf1	CATGTCATCCAAAACCACCA	GCACCAACACAGTCGTCATC
Smp_342790	Forkhead box protein L1	foxl1	ATCTTCTTCGTCGTCGTCGT	ATGATGACGCTGTTGTCGTC
Smp_151590	STE20-like serine/threonine-protein kinase	ste20	CACAATTACCACCGGAAACA	TTGAACTTGTTGATGATGAATGC
Smp_077720	Annexin A5	annexin	ATGGCTCTTGGTTGTGGGTA	CCGCGCTTTATAGCCAATAG	part of "tegument" (Extended Data Fig. 9i)
Smp_105410	glucose transport protein	gtp	ATCTCTTCGTGGTGGAATCG	CTGTTCGAGCTGTTGTTGGA	part of "tegument" (Extended Data Fig. 9i)
Smp_153390	Nucleotide pyrophosphatase:phosphodiesterase 5	npp	GGATTGGAAGTGAGGCGATA	GCAGGTTCCAAATCAAGCAT	part of "tegument" (Extended Data Fig. 9i)
Smp_214190	calpain	calp	TGAACAAGGAGCACTTGGTG	CCATCTGCAGTGAAGCTCAA	part of "tegument" (Extended Data Fig. 9i)
qPCR primers
Smp_174700	Hepatocyte nuclear factor 4-alpha	hnf4	ACGTTCTGTTCGTCGTAAACATTCA	ACCAACACGAAAACATTTACGAAACCG
Smp_103610	cathepsin B-like cysteine proteinase	ctsb	CGAGACGTCCCACAGTTGACCA	GACCGCACCGAAAGCCCAAC
