## Supplementary File 3 for "A single-cell RNAseq atlas of the pathogenic stage of *Schistosoma mansoni* identifies a key regulator of blood feeding"

### Sheet: Sheet1
Library	ave nCount RNA (UMI)	ave nFeature_RNA (Genes)	ave percent.mt	Number of Cells	Source
Female 1	7888.84	2228.9	1.38171	1714	Whole worms
Female 2	5946.72	1869.43	1.32857	4764	Whole worms
Female 3	5025.33	2006.52	1.25885	7037	Amputated anterior to vitellaria
IM1	2811.24	1246.5	1.00532	2093	Whole worms
IM2	3146.86	1368.82	0.937155	2395	Whole worms
IM3	3637.83	1678.81	1.08328	9597	Whole worms
Male 1	2881.74	1286.32	0.922769	2288	Whole worms
Male 2	3003.7	1338.62	0.845499	2728	Whole worms
Male 3	3287.89	1607.53	1.19927	11026	Whole worms
